# Host-microbe interactions mediate doramectin-promoted metabolic reprogramming of CD8^+^ T-cells and amplify antitumor immunity

**DOI:** 10.1101/2023.01.29.525543

**Authors:** Sedigheh Taghinezhad-S, Amir Hossein Mohseni, Wen Jiang, Vincenzo Casolaro, Luis G. Bermúdez-Humarán, Florencia McAllister, Zhongwei Lv, Dan Li

## Abstract

The intestinal microbiota and its metabolites influence the host metabolic environment and CD8^**+**^ T-cell function. Metabolic changes in T-cells are thought to enhance the antitumor immune response. Here, we show that doramectin (DOR), a macrocyclic lactone (ML) of the avermectin (AVM) family, can modify CD8^+^ T-cell metabolism to increase and accelerate effector function. However, the functional capability of DOR depends mainly on the accessibility of gut microbiota. Using metagenomic and metabolomic techniques, we describe for the first time the interplay between gut microbiota and host metabolism involved in metabolic reprogramming of CD8^+^-T cells following DOR administration. Interestingly, we found that, after DOR administration, Firmicutes phylum not only impact DOR transport and absorption, but also boost amino acid levels in CD8^+^ T-cells, consistent with increased production of tumor necrosis factor alpha (TNF-α) and, in particular, interferon gamma (IFN-γ), which together play an important role in antitumor immunity. In contrast, the dysbiotic microbial community may abrogate the anticancer efficacy of DOR and lead to enhanced tumor growth and decreased survival. This finding likely supports the view that the presence of certain bacteria in the gut governs extra-intestinal immune responses and may be associated with metabolic adaptations necessary for efficient function of CD8^+^ T-cells upon DOR administration.
