## Supplemental Tables and Figures for "Host-microbe interactions mediate doramectin-promoted metabolic reprogramming of CD8^+^ T-cells and amplify antitumor immunity": Table S3.xlsx

### Sheet: 200N-VN
Table S3: List of significantly altered metabolites in the splenic CD8+ T cells of the group 200 N mice compared to V N control mice
id	MS2 name	MS2 score	rt	mz	SuperClass	type	MEAN 200N	MEAN VN	VIP	P-VALUE	Q-VALUE	FOLD CHANGE	LOG_FOLDCHANGE
7	Choline	0.999845	286.554	104.107	Organic nitrogen compounds	forward	0.0121317	0.0160562	1.59675	2.93258e-05	0.00544084	0.755579	-0.404346
10	Beta-Aminopropionitrile	0.999804	400.846	71.0605	Organic nitrogen compounds	forward	6.03207e-06	9.00619e-06	1.50036	0.00610725	0.0854763	0.66977	-0.578262
13	Kynurenic acid	0.999336	179.137	190.052	Organoheterocyclic compounds	forward	6.01946e-07	3.21962e-07	1.43782	0.00603358	0.0852063	1.86962	0.902744
14	Cytosine	0.999334	216.564	112.05	Organoheterocyclic compounds	forward	0.000227818	0.000377958	1.57561	0.00145993	0.0409579	0.602758	-0.730348
22	L-Serine	0.997949	389.834	106.05	Organic acids and derivatives	forward	0.000104742	7.32769e-05	1.31681	0.038628	0.231333	1.4294	0.515409
24	Hydroxytyrosol 1-O-glucoside	0.997712	198.338	334.152	Organic oxygen compounds	forward	1.99527e-05	3.90412e-06	1.51144	0.00593515	0.0852063	5.11068	2.35352
31	L-Asparagine	0.997086	389.834	133.06	Organic acids and derivatives	forward	0.000409246	0.000319581	1.4244	0.0158665	0.150845	1.28057	0.356787
32	Glutaminylarginine	0.99624	44.108	303.176	Organic acids and derivatives	forward	2.13797e-06	6.11811e-07	1.02866	0.0134312	0.1346	3.49449	1.80508
41	Methylpyrazine	0.994531	319.399	95.0603	Organoheterocyclic compounds	forward	8.12165e-06	5.96498e-06	1.28054	0.0453003	0.250499	1.36156	0.445256
43	Pentanenitrile	0.99387	545.184	84.0808	Organonitrogen compounds	forward	3.44586e-05	1.74132e-05	1.29005	0.0381428	0.22972	1.97888	0.984685
44	1-Methylpyrrolo[1,2-a]pyrazine	0.993737	196.81	133.071	Organoheterocyclic compounds	forward	4.95552e-06	3.76174e-06	1.53922	0.00397956	0.070331	1.31735	0.397636
55	1-Methyladenosine	0.989376	120.407	282.118	Nucleosides, nucleotides, and analogues	forward	1.31071e-06	2.48045e-06	1.40765	0.0471606	0.255166	0.528418	-0.920248
64	Proline betaine	0.985415	283.101	144.101	Organic acids and derivatives	forward	2.56254e-05	0.000119403	1.54687	0.048876	0.259437	0.214613	-2.22019
67	2-Piperidinone	0.981455	51.2258	100.076	Organoheterocyclic compounds	forward	4.77399e-05	3.03607e-05	1.41812	0.0119089	0.126553	1.57242	0.65299
71	4,5-Dimethylthiazole	0.979358	111.906	114.037	Organoheterocyclic compounds	forward	0.000377772	6.31682e-05	1.46637	0.000931279	0.0326193	5.98042	2.58025
72	2-Pyrrolidinone	0.97927	358.558	86.0601	Organoheterocyclic compounds	forward	0.000230078	0.000186841	1.35952	0.029923	0.207705	1.23141	0.300317
87	Deoxyadenosine monophosphate	0.971421	432.419	332.074	Nucleosides, nucleotides, and analogues	forward	3.5628e-07	1.14545e-06	1.49491	0.00392938	0.070331	0.311039	-1.68483
89	1-Methylhypoxanthine	0.97052	142.951	151.061	Organoheterocyclic compounds	forward	1.8248e-05	9.85773e-06	1.57031	0.000415658	0.0199366	1.85113	0.888408
91	LysoPE(18:2(9Z,12Z)/0:0)	0.968128	218.916	478.291	Lipids and lipid-like molecules	forward	7.49628e-06	1.89181e-05	1.55579	0.0365874	0.225192	0.396249	-1.33552
92	Octadecylamine	0.968033	151.979	270.314	Organonitrogen compounds	forward	2.23929e-06	4.00139e-07	1.10824	0.00112353	0.0358185	5.59628	2.48447
106	N-Acetylputrescine	0.96029	428.512	131.117	Organic acids and derivatives	forward	0.0107848	0.00959466	1.37426	0.0254699	0.189653	1.12404	0.168692
121	Valyl-Lysine	0.952286	561.548	246.18	Organic acids and derivatives	forward	4.59472e-05	5.69038e-05	1.43644	0.0235476	0.184908	0.807455	-0.308546
123	L-Acetylcarnitine	0.952135	320.536	204.122	Lipids and lipid-like molecules	forward	0.00122114	0.00249629	1.60266	4.13923e-05	0.00667796	0.489184	-1.03155
128	1-Pyrroline-5-carboxylic acid	0.950212	358.598	114.055	Organic acids and derivatives	forward	9.14372e-05	7.20144e-05	1.57931	0.0006293	0.0268032	1.26971	0.344496
135	9-Hydroxyphenanthrene	0.947148	374.785	195.079	Benzenoids	forward	0.000528546	0.000459947	1.55179	0.00193375	0.0480721	1.14914	0.20056
138	Guanidoacetic acid	0.944105	368.12	118.061	Organic acids and derivatives	forward	8.45861e-05	0.000197442	1.59296	0.000153937	0.0126086	0.42841	-1.22294
139	1-(5Z,8Z,11Z,14Z-eicosatetraenoyl)-sn-glycero-3-phosphate	0.943803	214.315	459.246	Lipids and lipid-like molecules	forward	8.65497e-07	1.79677e-06	1.46325	0.0117592	0.125462	0.481697	-1.0538
147	Dihydrouracil	0.938245	165.312	115.05	Organoheterocyclic compounds	forward	1.8245e-05	1.0253e-05	1.53214	0.00223133	0.0512051	1.77949	0.83146
157	Pyroglutamic acid	0.930598	528.133	130.049	Organic acids and derivatives	forward	0.000222781	0.00010609	1.57193	0.000897526	0.0324523	2.09992	1.07034
160	m-Aminobenzoic acid	0.928758	67.2172	138.054	Benzenoids	forward	1.42629e-05	1.08662e-05	1.41027	0.0179381	0.158822	1.31259	0.392421
163	3-Acetyl-2,5-dimethylthiophene	0.926898	197.113	155.053	Organooxygen compounds	forward	1.35467e-05	3.79707e-06	1.59284	1.72367e-05	0.00386558	3.56767	1.83498
173	S-Adenosylhomocysteine	0.920825	397.444	385.127	Nucleosides, nucleotides, and analogues	forward	1.27653e-06	3.35051e-06	1.45282	0.016334	0.153643	0.380998	-1.39215
191	18-carboxy dinor Leukotriene B4	0.90105	372.969	321.169	Lipids and lipid-like molecules	forward	4.064e-06	2.81199e-06	1.50458	0.0101823	0.116332	1.44524	0.531306
198	Butyrylcarnitine	0.89254	274.948	232.153	Lipids and lipid-like molecules	forward	6.97628e-05	0.000115086	1.50851	0.0413568	0.240113	0.606178	-0.722187
201	LysoPE(0:0/20:5(5Z,8Z,11Z,14Z,17Z))	0.890599	217.758	500.274	Lipids and lipid-like molecules	forward	8.29269e-07	1.9033e-06	1.50708	0.00618418	0.0858493	0.4357	-1.19859
214	L-Glutamine	0.881247	403.776	147.076	Organic acids and derivatives	forward	0.000802865	0.000404547	1.39304	0.021465	0.176086	1.9846	0.988849
228	Valyl-Valine	0.862255	219.658	217.153	Organic acids and derivatives	forward	5.68128e-07	1.60751e-06	1.53557	0.00870377	0.105077	0.353421	-1.50054
237	L-Aspartic acid	0.847209	433.062	134.044	Organic acids and derivatives	forward	2.31759e-05	1.07985e-05	1.58572	0.000288596	0.0158893	2.14621	1.10179
242	3-Amino-1,4-dimethyl-5H-pyrido[4,3-b]indole	0.838751	134.824	212.117	Organoheterocyclic compounds	forward	0.000335388	8.56996e-06	1.53766	1.66008e-06	0.00108252	39.1353	5.2904
246	L-Lysine	0.826421	543.638	147.112	Organic acids and derivatives	forward	0.000729821	0.000556726	1.46704	0.0158587	0.150845	1.31092	0.390575
247	Cysteinyl-Hydroxyproline	0.824336	251.666	235.073	Organic acids and derivatives	forward	9.7476e-05	3.72831e-05	1.24771	0.0418882	0.241618	2.61448	1.38652
248	CS-S-Methylcysteine sulfoxide	0.823809	313.812	152.037	Organic acids and derivatives	forward	0.00010746	7.62338e-05	1.3938	0.0189482	0.161854	1.40961	0.495297
249	1-(beta-D-Ribofuranosyl)-1,4-dihydronicotinamide	0.821289	163.818	257.112	Organic oxygen compounds	forward	6.55225e-06	5.03891e-06	1.52182	0.00492649	0.0787359	1.30033	0.378881
256	Methyl 2-(10-heptadecenyl)-6-hydroxybenzoate	0.807053	135.345	389.303	Benzenoids	forward	1.73868e-07	3.04586e-06	1.57976	0.000219351	0.0143116	0.0570835	-4.13078
262	Leucyl-Isoleucine	0.801335	195.983	245.185	Organic acids and derivatives	forward	4.1302e-06	7.98003e-06	1.43694	0.0427987	0.244223	0.517568	-0.950181
270	Arginyl-Phenylalanine	0.790804	356.372	322.186	Organic acids and derivatives	forward	2.27881e-06	4.7285e-06	1.52034	0.0482714	0.257254	0.48193	-1.0531
300	LysoPC(P-16:0)	0.753419	205.356	480.343	Lipids and lipid-like molecules	forward	1.15621e-05	2.97075e-05	1.49358	0.015856	0.150845	0.389196	-1.36143
309	gamma-Glutamyltyrosine	0.74352	24.9769	311.124	Organic acids and derivatives	forward	2.33981e-06	3.39642e-07	1.51265	0.000265379	0.0157939	6.88904	2.7843
322	(R)-Pelletierine	0.725363	222.427	142.122	Organoheterocyclic compounds	forward	3.39757e-05	2.65437e-05	1.56824	0.000636545	0.0268966	1.27999	0.35613
323	3-Methyl-5-pentyl-2-furanundecanoic acid	0.725071	212.113	337.272	Lipids and lipid-like molecules	forward	1.87919e-06	3.07345e-06	1.54047	0.00142713	0.0406313	0.611427	-0.709749
329	3-(2-Methylpropanoyloxy)-8-(3-methylbutanoyloxy)-9,10-epoxy-p-mentha-1,3,5-triene	0.715159	28.2317	335.187	Benzenoids	forward	1.19206e-06	1.53967e-06	1.44818	0.0240383	0.185788	0.774226	-0.369173
333	PC(16:0/15:0)	0.711484	164.29	720.55	Lipids and lipid-like molecules	forward	9.07742e-06	4.85569e-05	1.58767	0.0342042	0.217567	0.186944	-2.41932
334	Deoxycholic acid	0.711136	161.372	410.324	Lipids and lipid-like molecules	forward	6.06805e-06	9.72535e-09	1.60469	0.00397836	0.070331	623.942	9.28527
340	2-Phenylacetamide	0.706766	318.146	136.075	Benzenoids	forward	2.39538e-05	1.75869e-05	1.38432	0.025928	0.191723	1.36203	0.445757
341	Tetracosahexaenoic acid	0.706002	161.696	357.277	Lipids and lipid-like molecules	forward	1.31482e-05	1.60193e-07	1.45184	8.08041e-05	0.00828034	82.0768	6.3589
343	Coenzyme Q9	0.704509	30.146	795.624	Lipids and lipid-like molecules	forward	1.91082e-06	1.53073e-05	1.56577	0.0476978	0.256367	0.124831	-3.00195
348	Prolyl-Arginine	0.702987	468.158	272.17	Organic acids and derivatives	forward	1.46184e-06	2.80997e-06	1.55624	0.0279426	0.200764	0.520233	-0.942771
354	PC(20:2(11Z,14Z)/14:0)	0.695106	38.2707	758.564	Lipids and lipid-like molecules	forward	0.00173978	0.00325715	1.49919	0.011131	0.121126	0.534141	-0.904707
355	PC(20:2(11Z,14Z)/20:4(5Z,8Z,11Z,14Z))	0.694901	60.5787	834.597	Lipids and lipid-like molecules	forward	6.84264e-05	0.000107674	1.32634	0.0402281	0.236648	0.635497	-0.654044
356	PC(18:3(6Z,9Z,12Z)/18:1(11Z))	0.694482	153.401	782.564		forward	0.00335311	0.00736289	1.6034	4.30353e-05	0.00668165	0.455408	-1.13477
359	PC(22:5(4Z,7Z,10Z,13Z,16Z)/20:5(5Z,8Z,11Z,14Z,17Z))	0.693104	142.07	854.564	Lipids and lipid-like molecules	forward	4.83228e-05	0.000145324	1.59184	0.0144186	0.141111	0.332518	-1.58849
362	PC(20:4(5Z,8Z,11Z,14Z)/20:4(8Z,11Z,14Z,17Z))	0.691166	60.861	830.565	Lipids and lipid-like molecules	forward	2.73259e-05	6.91648e-05	1.6067	2.65067e-06	0.00141122	0.395084	-1.33977
364	PE(20:5(5Z,8Z,11Z,14Z,17Z)/18:1(11Z))	0.688945	38.4051	764.517	Lipids and lipid-like molecules	forward	7.12173e-05	0.00015748	1.49661	0.0153232	0.147257	0.45223	-1.14487
366	PC(20:4(8Z,11Z,14Z,17Z)/20:3(8Z,11Z,14Z))	0.687469	148.281	832.58	Lipids and lipid-like molecules	forward	0.000294571	0.000746486	1.5698	0.0295	0.206927	0.394611	-1.3415
369	2-(1-Propenyl)-delta1-piperideine	0.68334	222.416	124.112	Organoheterocyclic compounds	forward	1.19818e-05	7.84225e-06	1.57507	0.00091432	0.0324523	1.52785	0.6115
378	PC(22:5(7Z,10Z,13Z,16Z,19Z)/16:0)	0.666543	37.4354	808.579	Lipids and lipid-like molecules	forward	0.00074767	0.00108213	1.59164	0.000235557	0.0149298	0.690926	-0.533397
379	2-acetyl-1-alkyl-sn-glycero-3-phosphocholine	0.665429	210.84	524.369	Lipids and lipid-like molecules	forward	0.000554797	0.00146218	1.59007	0.0134739	0.1346	0.37943	-1.39809
382	PC(22:5(7Z,10Z,13Z,16Z,19Z)/16:1(9Z))	0.664344	37.4354	806.564	Lipids and lipid-like molecules	forward	0.000596551	0.000986415	1.59484	6.00828e-05	0.00695394	0.604767	-0.725549
383	PC(20:4(8Z,11Z,14Z,17Z)/18:1(11Z))	0.663315	170.927	808.58	Lipids and lipid-like molecules	forward	5.17709e-05	0.00015202	1.57342	0.00261387	0.0572686	0.340553	-1.55405
389	SM(d18:1/14:0)	0.656315	202.326	675.54	Lipids and lipid-like molecules	forward	4.30563e-06	1.33088e-05	1.53982	0.0443552	0.247533	0.323517	-1.62809
390	SM(d18:1/20:0)	0.655027	197.18	759.632	Lipids and lipid-like molecules	forward	1.82777e-06	7.02414e-06	1.58676	0.011168	0.121126	0.260212	-1.94224
391	PC(18:4(6Z,9Z,12Z,15Z)/18:1(11Z))	0.653498	38.2707	780.549	Lipids and lipid-like molecules	forward	0.000281928	0.000375846	1.49949	0.00702641	0.091913	0.750115	-0.414815
393	1-Methylguanine	0.652981	216.598	166.085	Organoheterocyclic compounds	forward	6.56141e-06	5.68739e-06	1.43718	0.018762	0.161633	1.15368	0.20624
394	PC(22:5(7Z,10Z,13Z,16Z,19Z)/20:4(5Z,8Z,11Z,14Z))	0.652085	145.525	856.579	Lipids and lipid-like molecules	forward	4.36011e-05	8.55192e-05	1.49612	0.00567484	0.0834609	0.50984	-0.971883
395	PC(20:3(8Z,11Z,14Z)/14:0)	0.651743	38.2707	756.549	Lipids and lipid-like molecules	forward	0.000298539	0.000542833	1.54916	0.00346929	0.0674105	0.549965	-0.862589
396	PC(22:5(7Z,10Z,13Z,16Z,19Z)/18:3(6Z,9Z,12Z))	0.650392	148.425	830.564	Lipids and lipid-like molecules	forward	0.000149969	0.000421186	1.5911	0.000246627	0.0150925	0.356062	-1.4898
398	PC(22:6(4Z,7Z,10Z,13Z,16Z,19Z)/22:6(4Z,7Z,10Z,13Z,16Z,19Z))	0.648772	138.602	878.564	Lipids and lipid-like molecules	forward	7.60229e-06	2.10677e-05	1.52627	0.00146168	0.0409579	0.360851	-1.47052
402	PC(18:4(6Z,9Z,12Z,15Z)/18:2(9Z,12Z))	0.642629	155.213	778.533		forward	3.56001e-05	5.50157e-05	1.52394	0.00547114	0.0822678	0.647089	-0.627965
408	Linoelaidyl carnitine	0.64045	194.742	424.34	Lipids and lipid-like molecules	forward	5.81936e-06	1.29645e-05	1.54995	0.00344852	0.0674105	0.448869	-1.15563
410	PC(16:1(9Z)/14:0)	0.638223	38.5736	704.518	Lipids and lipid-like molecules	forward	4.74492e-05	8.71145e-05	1.49471	0.0135288	0.134631	0.544677	-0.876528
416	PC(20:1(11Z)/14:0)	0.634152	158.91	760.578	Lipids and lipid-like molecules	forward	0.00145375	0.00585091	1.58309	0.0201886	0.168206	0.248465	-2.00889
417	PC(18:2(9Z,12Z)/15:0)	0.633745	161.47	744.55	Lipids and lipid-like molecules	forward	3.50714e-05	0.000141976	1.41957	0.0379919	0.22933	0.247024	-2.01728
422	SM(d18:1/24:1(15Z))	0.628799	131.706	813.68	Lipids and lipid-like molecules	forward	2.56519e-06	1.19054e-05	1.59744	0.0109084	0.120797	0.215464	-2.21448
423	PC(22:5(7Z,10Z,13Z,16Z,19Z)/14:0)	0.628726	64.5084	780.549		forward	0.000104881	0.000165513	1.29745	0.0466069	0.253882	0.633676	-0.658183
426	SM(d18:1/18:1(9Z))	0.625295	198.45	729.587	Lipids and lipid-like molecules	forward	3.52155e-06	1.0595e-05	1.55488	0.0340192	0.217168	0.33238	-1.5891
434	LysoPC(20:0/0:0)	0.607361	207.579	552.4	Lipids and lipid-like molecules	forward	4.33213e-06	1.35308e-05	1.54116	0.0435084	0.24538	0.320167	-1.6431
436	PC(18:1(9Z)/P-16:0)	0.604215	158.581	744.585	Lipids and lipid-like molecules	forward	0.000129533	0.000222036	1.49306	0.0476625	0.256367	0.583387	-0.777475
444	3-O-Acetylepisamarcandin	0.587043	210.711	460.278	Phenylpropanoids and polyketides	forward	2.13554e-06	1.56449e-06	1.40324	0.0250909	0.188678	1.36501	0.44891
447	PC(22:2(13Z,16Z)/14:1(9Z))	0.584347	172.6	784.581	Lipids and lipid-like molecules	forward	2.57518e-05	0.000138248	1.12789	0.00516114	0.0808158	0.186272	-2.42451
451	Persicaxanthin	0.580416	207.904	385.272	Lipids and lipid-like molecules	forward	1.75687e-06	4.77095e-06	1.57555	0.00130865	0.0386846	0.368244	-1.44127
456	PC(20:4(8Z,11Z,14Z,17Z)/14:0)	0.576703	156.817	754.533		forward	0.000103149	0.000244769	1.57066	0.00170336	0.0447104	0.421415	-1.24669
457	PC(22:5(7Z,10Z,13Z,16Z,19Z)/14:1(9Z))	0.57669	66.8026	778.534	Lipids and lipid-like molecules	forward	4.01264e-06	9.63237e-06	1.51977	0.00886416	0.105682	0.416578	-1.26334
462	2-Octyl-4-propylthiazole	0.573658	55.4856	240.179	Organoheterocyclic compounds	forward	8.58882e-06	2.26659e-06	1.3929	0.0423758	0.242745	3.78932	1.92194
470	PC(18:1(9Z)/18:1(11Z))	0.567229	156.34	786.594	Lipids and lipid-like molecules	forward	0.000638362	0.00149607	1.54966	0.0284084	0.202743	0.426694	-1.22873
474	Glycerylphosphorylethanolamine	0.560514	406.648	216.062	Organic acids and derivatives	forward	1.01702e-05	3.27253e-05	1.60165	1.1397e-06	0.00108252	0.310774	-1.68606
475	PC(22:6(4Z,7Z,10Z,13Z,16Z,19Z)/16:1(9Z))	0.559377	152.191	804.548	Lipids and lipid-like molecules	forward	0.000101503	0.000222526	1.5379	0.00394427	0.070331	0.45614	-1.13245
477	PC(16:1(9Z)/18:2(9Z,12Z))	0.558823	158.886	756.549	Lipids and lipid-like molecules	forward	0.00047853	0.00126434	1.60384	1.20605e-05	0.00371172	0.378482	-1.4017
481	Oxonantenine	0.548861	401.236	336.086	Alkaloids and derivatives	forward	9.57938e-07	2.14159e-06	1.5844	0.000903299	0.0324523	0.447303	-1.16067
484	PC(18:2(9Z,12Z)/14:1(9Z))	0.547035	160.331	728.518		forward	1.64618e-05	8.37603e-05	1.57711	0.0220958	0.17797	0.196534	-2.34715
485	Azacridone A	0.546509	256.233	309.125	Organoheterocyclic compounds	forward	8.73357e-06	1.10679e-05	1.32256	0.0439037	0.246565	0.789088	-0.341742
499	Decanoylcarnitine	0.522596	211.987	316.247	Lipids and lipid-like molecules	forward	4.27147e-06	2.2146e-06	1.36056	0.0206865	0.170946	1.92878	0.947689
502	LysoPC(20:4(5Z,8Z,11Z,14Z))	0.517418	205.213	544.337		forward	3.05036e-05	0.000170161	1.60215	0.00364056	0.0684366	0.179264	-2.47985
506	5-Aminoimidazole ribonucleotide	0.515105	402.581	296.065	Organic oxygen compounds	forward	2.27952e-05	3.82857e-05	1.38365	0.0412264	0.239617	0.595399	-0.748071
518	Asparaginyl-Methionine	0.484246	164.109	264.1	Organic acids and derivatives	forward	8.973e-05	3.3155e-05	1.58258	0.000848586	0.0315935	2.70638	1.43636
527	Cholesta-4,6-dien-3-one	0.472305	31.7074	383.329	Lipids and lipid-like molecules	reverse	4.07649e-06	6.84813e-06	1.52815	0.00287382	0.059534	0.59527	-0.748383
533	PE(22:5(4Z,7Z,10Z,13Z,16Z)/14:0)	0.463678	38.6086	738.502	Lipids and lipid-like molecules	forward	1.5405e-05	3.09277e-05	1.4741	0.00419646	0.0727858	0.498096	-1.0055
537	PE(18:2(9Z,12Z)/14:0)	0.459504	164.542	688.487	Lipids and lipid-like molecules	forward	9.61795e-07	3.9534e-06	1.54391	0.000295463	0.0158893	0.243283	-2.03929
546	PE(22:4(7Z,10Z,13Z,16Z)/14:0)	0.434525	61.8061	740.518	Lipids and lipid-like molecules	forward	1.93712e-05	4.69126e-05	1.54443	0.0057811	0.0843249	0.412921	-1.27606
553	PE(18:2(9Z,12Z)/20:4(5Z,8Z,11Z,14Z))	0.409748	155.607	764.517	Lipids and lipid-like molecules	forward	0.00016231	0.000436006	1.57054	0.02151	0.176184	0.372267	-1.42559
559	PE(16:0/18:2(9Z,12Z))	0.38724	55.5144	716.519	Lipids and lipid-like molecules	forward	8.85987e-06	2.57539e-05	1.55132	0.034631	0.219282	0.344021	-1.53943
560	PE(P-18:1(11Z)/22:5(4Z,7Z,10Z,13Z,16Z))	0.385245	60.0829	776.554	Lipids and lipid-like molecules	forward	6.77414e-06	3.09912e-05	1.60264	0.000107921	0.0095762	0.218583	-2.19375
