## Supplemental Tables and Figures for "Host-microbe interactions mediate doramectin-promoted metabolic reprogramming of CD8^+^ T-cells and amplify antitumor immunity": Table S4.xlsx

### Sheet: 200A-VA
Table S4: List of significantly altered metabolites in the splenic CD8+ T cells of the group 200 A mice compared to V A control mice
id	MS2 name	MS2 score	rt	mz	SuperClass	type	MEAN 200A	MEAN VA	VIP	P-VALUE	Q-VALUE	FOLD CHANGE	LOG_FOLDCHANGE
49	Cytidine monophosphate	0.992016	442.312	324.057	Nucleosides, nucleotides, and analogues	forward	1.55624e-05	7.67018e-06	1.53877	0.0486909	0.533402	2.02895	1.02073
64	Proline betaine	0.985415	283.101	144.101	Organic acids and derivatives	forward	4.59167e-05	3.11928e-05	1.44343	0.0292297	0.533402	1.47203	0.557806
80	Adenosine 2'-phosphate	0.973291	441.132	348.069	Organic oxygen compounds	forward	1.17023e-05	2.72399e-06	1.62042	0.049654	0.533402	4.29602	2.103
85	Pyrrolidine	0.972123	396.284	72.0809	Organoheterocyclic compounds	forward	4.682e-06	6.35737e-06	1.53462	0.034372	0.533402	0.736468	-0.441305
87	Deoxyadenosine monophosphate	0.971421	432.419	332.074	Nucleosides, nucleotides, and analogues	forward	9.53341e-07	2.45124e-07	1.36523	0.0297669	0.533402	3.88922	1.95948
98	Racemethionine	0.964548	303.507	150.058	Organic acids and derivatives	forward	0.000257964	0.000121639	1.66855	0.0101606	0.533402	2.12074	1.08457
108	Acetone cyanohydrin	0.960209	373.662	86.0601	Organic oxygen compounds	forward	0.000156611	0.000131586	1.64763	0.014203	0.533402	1.19018	0.25118
148	Asparaginyl-Arginine	0.93823	47.6056	289.16	Organic acids and derivatives	forward	1.75394e-06	2.69688e-06	1.68095	0.0176315	0.533402	0.650358	-0.620695
179	Acetaminophen	0.914205	89.7413	152.07	Benzenoids	forward	0.000960706	0.000623768	1.59127	0.0156033	0.533402	1.54017	0.623087
221	Glycerophosphocholine	0.873572	401.356	258.109	Lipids and lipid-like molecules	forward	0.00153555	0.000698774	1.71984	0.0108989	0.533402	2.19749	1.13586
269	Dodecanoylcarnitine	0.792136	205.049	344.278	Lipids and lipid-like molecules	forward	5.5713e-06	1.10285e-05	1.56078	0.0023254	0.533402	0.505175	-0.985146
286	Arginyl-Leucine	0.774113	370.054	288.202	Organic acids and derivatives	forward	8.83994e-06	4.9648e-06	1.53761	0.0263646	0.533402	1.78052	0.832299
305	Lysyl-Alanine	0.747711	452.897	218.149	Organic acids and derivatives	forward	2.30993e-06	1.1004e-06	1.74691	0.00321948	0.533402	2.09918	1.06983
315	Valyl-Isoleucine	0.732451	208.31	231.169	Organic acids and derivatives	forward	2.3208e-06	4.25694e-06	1.35637	0.0318425	0.533402	0.54518	-0.875195
316	PC(18:1(9Z)/P-18:1(11Z))	0.73158	155.607	770.6	Lipids and lipid-like molecules	forward	9.8797e-05	0.000218081	1.33547	0.0145617	0.533402	0.453029	-1.14233
322	(R)-Pelletierine	0.725363	222.427	142.122	Organoheterocyclic compounds	forward	2.55876e-05	5.61789e-05	1.53898	0.0349099	0.533402	0.455466	-1.13458
345	PC(16:0/P-16:0)	0.703892	159.966	718.57	Lipids and lipid-like molecules	forward	4.87617e-05	0.000130444	1.60778	0.0237187	0.533402	0.373814	-1.41961
365	Epidermin	0.688898	409.293	262.127	Organic oxygen compounds	forward	1.22987e-05	5.11377e-06	1.6439	0.0275706	0.533402	2.40501	1.26604
366	PC(20:4(8Z,11Z,14Z,17Z)/20:3(8Z,11Z,14Z))	0.687469	148.281	832.58	Lipids and lipid-like molecules	forward	0.000329558	0.000450856	1.51404	0.041088	0.533402	0.730959	-0.452137
369	2-(1-Propenyl)-delta1-piperideine	0.68334	222.416	124.112	Organoheterocyclic compounds	forward	8.84281e-06	1.98428e-05	1.52298	0.0332135	0.533402	0.445644	-1.16604
393	1-Methylguanine	0.652981	216.598	166.085	Organoheterocyclic compounds	forward	6.00067e-06	8.51694e-06	1.4942	0.0412341	0.533402	0.704557	-0.505212
395	PC(20:3(8Z,11Z,14Z)/14:0)	0.651743	38.2707	756.549	Lipids and lipid-like molecules	forward	0.000350979	0.000282769	1.5595	0.0374256	0.533402	1.24122	0.311762
404	PC(16:1(9Z)/P-18:0)	0.641716	37.6971	744.586		forward	0.000115266	0.000244068	1.69427	0.0296486	0.533402	0.472271	-1.08231
408	Linoelaidyl carnitine	0.64045	194.742	424.34	Lipids and lipid-like molecules	forward	9.34846e-06	1.84871e-05	1.76712	8.53741e-05	0.454531	0.505674	-0.983719
426	SM(d18:1/18:1(9Z))	0.625295	198.45	729.587	Lipids and lipid-like molecules	forward	4.47365e-06	1.52187e-05	1.65524	0.0236509	0.533402	0.293957	-1.76632
451	Persicaxanthin	0.580416	207.904	385.272	Lipids and lipid-like molecules	forward	1.93462e-06	4.53347e-06	1.3682	0.0492638	0.533402	0.426741	-1.22857
454	PI(18:1(11Z)/20:4(5Z,8Z,11Z,14Z))	0.577879	203.161	885.544	Lipids and lipid-like molecules	forward	8.98799e-06	2.10262e-05	1.68614	0.00917677	0.533402	0.427467	-1.22612
458	PC(22:5(4Z,7Z,10Z,13Z,16Z)/22:6(4Z,7Z,10Z,13Z,16Z,19Z))	0.576626	140.935	880.579	Lipids and lipid-like molecules	forward	6.1476e-06	1.2661e-05	1.51481	0.0435731	0.533402	0.485556	-1.04229
479	PC(22:4(7Z,10Z,13Z,16Z)/22:5(4Z,7Z,10Z,13Z,16Z))	0.551557	142.969	884.611	Lipids and lipid-like molecules	forward	1.33631e-05	2.94388e-05	1.49784	0.043521	0.533402	0.453927	-1.13947
494	C.I. Solvent Red 80	0.526936	306.995	309.125	Organoheterocyclic compounds	forward	0.000127572	5.17119e-05	1.53148	0.0235013	0.533402	2.46697	1.30274
497	Arecaidine	0.5228	373.435	128.081	Alkaloids and derivatives	forward	0.00011052	0.000126338	1.53798	0.0244392	0.533402	0.874791	-0.19299
502	LysoPC(20:4(5Z,8Z,11Z,14Z))	0.517418	205.213	544.337		forward	4.85692e-05	0.000108409	1.5561	0.0145893	0.533402	0.448019	-1.15837
506	5-Aminoimidazole ribonucleotide	0.515105	402.581	296.065	Organic oxygen compounds	forward	4.29793e-05	1.2887e-05	1.58765	0.0465858	0.533402	3.33509	1.73772
508	trans-Hexadec-2-enoyl carnitine	0.513091	196.841	398.324	Lipids and lipid-like molecules	forward	1.37482e-05	2.27305e-05	1.46709	0.047914	0.533402	0.604833	-0.725391
