## Supplemental Tables and Figures for "Host-microbe interactions mediate doramectin-promoted metabolic reprogramming of CD8^+^ T-cells and amplify antitumor immunity": Table S5.xlsx

### Sheet: 200N-VN
Table S5: List of pathways chaged between the 200 N group vs V N control group
Pathway	Total	Hits	Raw p	-ln(p)	Holm adjust	FDR	Impact	Hits Cpd	Total Cpd
Cyanoamino acid metabolism	16	4	2.4259e-05	10.627	0.0019407	0.0019407	0.33333	L-Aspartic acid cpd:C00049; L-Asparagine cpd:C00152; Beta-Aminopropionitrile cpd:C05670; L-Serine cpd:C00065	alpha-Aminopropiononitrile cpd:C05714; gamma-Amino-gamma-cyanobutanoate cpd:C05715; Hydrogen cyanide cpd:C01326; L-Aspartic acid cpd:C00049; 3-Cyano-L-alanine cpd:C02512; L-Asparagine cpd:C00152; Beta-Aminopropionitrile cpd:C05670; Glycine cpd:C00037; Monocarboxylic acid amide cpd:C03620; Alanine cpd:C01401; DL-Glutamate cpd:C00302; Formamide cpd:C00488; gamma-Glutamyl-beta-cyanoalanine cpd:C0571…
Aminoacyl-tRNA biosynthesis	75	5	0.0014407	6.5426	0.11382	0.048482	0.16902	L-Asparagine cpd:C00152; L-Glutamine cpd:C00064; L-Aspartic acid cpd:C00049; L-Serine cpd:C00065; L-Lysine cpd:C00047	tRNA(Asn) cpd:C01637; L-Asparagine cpd:C00152; tRNA(His) cpd:C01643; L-Histidine cpd:C00135; tRNA(Phe) cpd:C01648; L-Phenylalanine cpd:C00079; L-Arginine cpd:C00062; tRNA(Arg) cpd:C01636; tRNA(Gln) cpd:C01640; L-Glutamine cpd:C00064; tRNA(Cys) cpd:C01639; L-Cysteine cpd:C00097; tRNA(Gly) cpd:C01642; Glycine cpd:C00037; tRNA(Asp) cpd:C01638; L-Aspartic acid cpd:C00049; tRNA(Ser) cpd:C01650; L-Seri…
Glycine, serine and threonine metabolism	48	4	0.0020064	6.2114	0.1565	0.048482	0.14131	L-Serine cpd:C00065; Choline cpd:C00114; Guanidoacetic acid cpd:C00581; L-Aspartic acid cpd:C00049	Betaine aldehyde cpd:C00576; L-Serine cpd:C00065; Ectoine cpd:C06231; Choline cpd:C00114; N-gamma-Acetyldiaminobutyrate cpd:C06442; L-2,4-Diaminobutanoate cpd:C03283; L-Aspartate-semialdehyde cpd:C00441; 3-Phospho-D-glycerate cpd:C00197; Glyceric acid cpd:C00258; Betaine cpd:C00719; Guanidoacetic acid cpd:C00581; Dimethylglycine cpd:C01026; L-Cystathionine cpd:C02291; Glycine cpd:C00037; L-Aspart…
Alanine, aspartate and glutamate metabolism	24	3	0.0024241	6.0223	0.18666	0.048482	0.51757	L-Aspartic acid cpd:C00049; L-Asparagine cpd:C00152; L-Glutamine cpd:C00064	N-Acetyl-L-aspartic acid cpd:C01042; 2-Oxosuccinamate cpd:C02362; L-Aspartic acid cpd:C00049; L-Asparagine cpd:C00152; D-Aspartic acid cpd:C00402; Argininosuccinic acid cpd:C03406; Adenylsuccinic acid cpd:C03794; L-Alanine cpd:C00041; Pyruvic acid cpd:C00022; Ureidosuccinic acid cpd:C00438; Succinic acid semialdehyde cpd:C00232; Oxoglutaric acid cpd:C00026; L-Glutamine cpd:C00064; L-Glutamic acid…
Nitrogen metabolism	39	3	0.0097395	4.6316	0.74021	0.14748	0.0083	L-Aspartic acid cpd:C00049; L-Asparagine cpd:C00152; L-Glutamine cpd:C00064	L-Phenylalanine cpd:C00079; L-Tyrosine cpd:C00082; Nitrite cpd:C00088; Formamide cpd:C00488; Ammonia cpd:C00014; Carbamic acid cpd:C01563; Cyanate cpd:C01417; Carbon dioxide cpd:C00011; Hydroxylamine cpd:C00192; L-Tryptophan cpd:C00078; L-threo-3-Methylaspartate cpd:C03618; alpha-Amino acid cpd:C05167; Taurine cpd:C00245; Nitrate cpd:C00244; Ethylnitronate cpd:C18091; Nitroethane cpd:C01837; Nitr…
Arginine and proline metabolism	77	4	0.011061	4.5043	0.82956	0.14748	0.0286	L-Glutamine cpd:C00064; L-Aspartic acid cpd:C00049; Guanidoacetic acid cpd:C00581; N-Acetylputrescine cpd:C02714	L-Glutamic-gamma-semialdehyde cpd:C01165; Pyrroline hydroxycarboxylic acid cpd:C04281; L-Glutamine cpd:C00064; Ammonia cpd:C00014; Carbamoylphosphate cpd:C00169; Ornithine cpd:C00077; L-Aspartic acid cpd:C00049; Citrulline cpd:C00327; Argininosuccinic acid cpd:C03406; L-Arginine cpd:C00062; L-Glutamic acid cpd:C00025; N-Acetyl-L-alanine cpd:C00624; N-Acetyl-L-glutamyl 5-phosphate cpd:C04133; N-Ac…
Cysteine and methionine metabolism	56	3	0.025894	3.6537	1	0.29593	0.11255	L-Serine cpd:C00065; S-Adenosylhomocysteine cpd:C00021; L-Aspartic acid cpd:C00049	O-Succinyl-L-homoserine cpd:C01118; 1-Aminocyclopropane-1-carboxylate cpd:C01234; S-Adenosylmethionine cpd:C00019; 2-Oxo-4-methylthiobutanoic acid cpd:C01180; 2-Hydroxy-3-keto-5-methylthiopentenyl-1-phosphate cpd:C15651; 1,2-Dihydroxy-3-keto-5-methylthiopentene cpd:C15606; 2,3-Diketo-5-methylthiopentyl-1-phosphate cpd:C15650; 5-Methylthioribulose 1-phosphate cpd:C04582; 5-Methylthioribose 1-phosp…
Pyrimidine metabolism	60	3	0.030993	3.474	1	0.30993	0.03619	L-Glutamine cpd:C00064; Dihydrouracil cpd:C00429; Cytosine cpd:C00380	Uridine 5'-diphosphate cpd:C00015; Thioredoxin cpd:C00342; 3-Oxo-3-ureidopropanoate cpd:C15607; Uridine 5'-monophosphate cpd:C00105; dCTP cpd:C00458; dUMP cpd:C00365; L-Glutamine cpd:C00064; Carbamoylphosphate cpd:C00169; 4,5-Dihydroorotic acid cpd:C00337; Orotidylic acid cpd:C01103; RNA cpd:C00046; Uridine triphosphate cpd:C00075; Cytidine triphosphate cpd:C00063; Uridine cpd:C00299; Dihydrourac…
Pantothenate and CoA biosynthesis	27	2	0.038292	3.2625	1	0.32756	0.02002	Dihydrouracil cpd:C00429; L-Aspartic acid cpd:C00049	Dephospho-CoA cpd:C00882; Coenzyme A cpd:C00010; Apo-[acyl-carrier-protein] cpd:C03688; Pantetheine 4'-phosphate cpd:C01134; Acyl-carrier protein cpd:C00229; Pantetheine cpd:C00831; 4-Phosphopantothenoylcysteine cpd:C04352; D-Pantothenoyl-L-cysteine cpd:C04079; D-4'-Phosphopantothenate cpd:C03492; L-Cysteine cpd:C00097; Pantothenic acid cpd:C00864; Ureidopropionic acid cpd:C02642; Dihydrouracil c…
beta-Alanine metabolism	28	2	0.040945	3.1955	1	0.32756	0.02328	L-Aspartic acid cpd:C00049; Dihydrouracil cpd:C00429	Beta-Alanyl-CoA cpd:C02335; Acrylyl-CoA cpd:C00894; 3-Hydroxypropionyl-CoA cpd:C05668; Hydroxypropionic acid cpd:C01013; Malonic acid cpd:C00383; Malonyl-CoA cpd:C00083; Malonic semialdehyde cpd:C00222; Beta-Alanine cpd:C00099; beta-Alanyl-L-lysine cpd:C05341; L-Aspartic acid cpd:C00049; N-Acetyl-beta-alanine cpd:C01073; Spermine cpd:C00750; Spermidine cpd:C00315; 4-Aminobutyraldehyde cpd:C00555;…
Lysine biosynthesis	32	2	0.05222	2.9523	1	0.37978	0.09993	L-Aspartic acid cpd:C00049; L-Lysine cpd:C00047	Diaminopimelic acid cpd:C00666; N-Alpha-ccetyllysine cpd:C12989; N2-Acetyl-L-aminoadipate semialdehyde cpd:C12988; N2-Acetyl-L-aminoadipyl-delta-phosphate cpd:C12987; N2-Acetyl-L-aminoadipate cpd:C12986; Aminoadipic acid cpd:C00956; Oxaloglutarate cpd:C05533; UDP-N-acetylmuramoyl-L-alanyl-D-gamma-glutamyl-meso-2,6-diaminopimelate cpd:C04877; L-Aspartic acid cpd:C00049; L-Aspartyl-4-phosphate cpd:…
Glycerophospholipid metabolism	39	2	0.074242	2.6004	1	0.49495	0.03761	Choline cpd:C00114; Glycerylphosphorylethanolamine cpd:C01233	Phosphatidylethanolamine cpd:C00350; Phosphatidylcholine cpd:C00157; Glycerol 3-phosphate cpd:C00093; Triethanolamine cpd:C06771; Diethanolamine cpd:C06772; Dihydroxyacetone phosphate cpd:C00111; CDP-diacylglycerol cpd:C00269; 2-Acyl-sn-glycerol 3-phosphate cpd:C03974; Acyl-CoA cpd:C00040; 2-Acyl-sn-glycero-3-phosphocholine cpd:C04233; LysoPC(18:1(9Z)) cpd:C04230; 1,2-Diacyl-sn-glycerol cpd:C0064…
Purine metabolism	92	3	0.088937	2.4198	1	0.5473	0.03521	L-Glutamine cpd:C00064; Deoxyadenosine monophosphate cpd:C00360; 5-Aminoimidazole ribonucleotide cpd:C03373	Guanosine diphosphate cpd:C00035; Xanthine cpd:C00385; Ureidoglycine cpd:C02091; Allantoic acid cpd:C00499; (S)-Ureidoglycolic acid cpd:C00603; Carbamoylphosphate cpd:C00169; D-Ribulose 5-phosphate cpd:C00117; Phosphoribosyl pyrophosphate cpd:C00119; L-Glutamine cpd:C00064; 5-Phosphoribosylamine cpd:C03090; Glycineamideribotide cpd:C03838; Phosphoribosylformylglycineamidine cpd:C04640; AICAR cpd:…
Biotin metabolism	11	1	0.12101	2.1119	1	0.64538	0	L-Lysine cpd:C00047	Biotin cpd:C00120; Biotinyl-5'-AMP cpd:C05921; Biocytin cpd:C05552; Dethiobiotin cpd:C01909; 7,8-Diaminononanoate cpd:C01037; 8-Amino-7-oxononanoate cpd:C01092; Holo-[carboxylase] cpd:C06250; 6-Carboxyhexanoyl-CoA cpd:C01063; Pimelic acid cpd:C02656; L-Lysine cpd:C00047; Biotinyl-CoA cpd:C01894
D-Glutamine and D-glutamate metabolism	11	1	0.12101	2.1119	1	0.64538	0.02674	L-Glutamine cpd:C00064	D-Glutamyl-peptide cpd:C02671; D-Glutamine cpd:C00819; UDP-N-acetylmuraminate cpd:C01050; D-Glutamic acid cpd:C00217; UDP-N-acetylmuramoyl-L-alanine cpd:C01212; L-Glutamic acid cpd:C00025; L-Glutamine cpd:C00064; 5-D-Glutamyl-D-glutamyl-peptide cpd:C03933; UDP-N-acetylmuramoyl-L-alanyl-D-glutamate cpd:C00692; Pyrrolidonecarboxylic acid cpd:C02237; Oxoglutaric acid cpd:C00026
Sulfur metabolism	18	1	0.19052	1.658	1	0.95262	0	L-Serine cpd:C00065	O-Acetylserine cpd:C00979; Hydrogen sulfide cpd:C00283; Sulfite cpd:C00094; L-Homoserine cpd:C00263; Phosphoadenosine phosphosulfate cpd:C00053; O-Succinyl-L-homoserine cpd:C01118; Adenosine phosphosulfate cpd:C00224; Thiosulfate cpd:C00320; Sulfate cpd:C00059; Trithionate cpd:C01861; L-Serine cpd:C00065; Allocystathionine cpd:C00542; Sulfide cpd:C00087; Acetic acid cpd:C00033; L-Cysteine cpd:C00…
Ether lipid metabolism	23	1	0.2369	1.4401	1	1	0	Glycerylphosphorylethanolamine cpd:C01233	1-Alkyl-sn-glycerol cpd:C02773; Dihydroxyacetone Phosphate Acyl Ester cpd:C03372; 2-Acetyl-1-alkyl-sn-glycero-3-phosphocholine cpd:C04598; 1-Alkyl-2-acetyl-sn-glycerol cpd:C03820; 1-Alkyl-2-acylglycerophosphoethanolamine cpd:C04475; 1-Alkyl-2-acylglycerol cpd:C03201; 1-(1-Alkenyl)-sn-glycero-3-phosphoethanolamine cpd:C04635; O-1-Alk-1-enyl-2-acyl-sn-glycero-3-phosphoethanolamine cpd:C04756; 2-Acy…
Thiamine metabolism	24	1	0.24586	1.403	1	1	0	5-Aminoimidazole ribonucleotide cpd:C03373	L-Tyrosine cpd:C00082; Iminoglycine cpd:C15809; C15815 cpd:C15815; 1-Deoxy-D-xylulose 5-phosphate cpd:C11437; Glycine cpd:C00037; C15814 cpd:C15814; [Enzyme]-S-sulfanylcysteine cpd:C15812; C15813 cpd:C15813; [Enzyme]-cysteine cpd:C15811; L-Cysteine cpd:C00097; C15810 cpd:C15810; 5-Aminoimidazole ribonucleotide cpd:C03373; Thiamine cpd:C00378; Thiamine monophosphate cpd:C01081; Thiamin triphosphat…
Sphingolipid metabolism	25	1	0.25472	1.3676	1	1	0	L-Serine cpd:C00065	Sphinganine cpd:C00836; Phytoceramide cpd:C12145; Ceramide cpd:C00195; Ceramide 1-phosphate cpd:C02960; Sphingosine 1-phosphate cpd:C06124; Sphinganine 1-phosphate cpd:C01120; Dihydroceramide cpd:C12126; Phytosphingosine cpd:C12144; SM cpd:C00550; Sphingosine cpd:C00319; Palmityl-CoA cpd:C00154; L-Serine cpd:C00065; 3-Dehydrosphinganine cpd:C02934; Galabiosylceramide cpd:C06126; Galactosylceramid…
Methane metabolism	34	1	0.33008	1.1084	1	1	0.01751	L-Serine cpd:C00065	5,10-Methylenetetrahydromethanopterin cpd:C04377; Formaldehyde cpd:C00067; 5,6,7,8-Tetrahydromethanopterin cpd:C01217; 5-Formyl-5,6,7,8-tetrahydromethanopterin cpd:C01274; Methanofuran cpd:C00862; 5,10-Methenyltetrahydromethanopterin cpd:C04330; S-Formylglutathione cpd:C01031; 5,10-Methylene-THF cpd:C00143; Glycine cpd:C00037; H+ cpd:C00080; Hydrogen cpd:C00282; Carbon dioxide cpd:C00011; Formic …
Glutathione metabolism	38	1	0.36117	1.0184	1	1	0.0019	Pyroglutamic acid cpd:C01879	Gamma-Glutamylcysteine cpd:C00669; R-S-Cysteinylglycine cpd:C05729; R-S-Glutathione cpd:C02320; Glutathione cpd:C00051; Oxidized glutathione cpd:C00127; NADP cpd:C00006; NADPH cpd:C00005; Glycine cpd:C00037; L-Cysteine cpd:C00097; L-Glutamic acid cpd:C00025; Cysteinylglycine cpd:C01419; Pyroglutamic acid cpd:C01879; L-Amino acid cpd:C00151; 5-L-Glutamyl-L-alanine cpd:C03740; S-Substituted L-cyste…
Histidine metabolism	44	1	0.4052	0.90338	1	1	0	L-Aspartic acid cpd:C00049	4-Imidazolone-5-propionic acid cpd:C03680; Formiminoglutamic acid cpd:C00439; N-Formyl-L-glutamic acid cpd:C01045; L-Glutamic acid cpd:C00025; Urocanic acid cpd:C00785; L-Histidine cpd:C00135; Anserine cpd:C01262; Carnosine cpd:C00386; N-Formimino-L-aspartate cpd:C03409; Imidazoleacetic acid cpd:C02835; Imidazole-4-acetaldehyde cpd:C05130; 1-Methylhistamine cpd:C05127; Methylimidazole acetaldehyd…
Nicotinate and nicotinamide metabolism	44	1	0.4052	0.90338	1	1	0	L-Aspartic acid cpd:C00049	(R,S)-Nicotine cpd:C16150; (2R,3S)-2,3-Dimethylmalate cpd:C03652; 2,3-Dimethylmaleate cpd:C00922; Methylitaconate cpd:C02295; 2-Methyleneglutarate cpd:C02930; 2-Formylglutarate cpd:C16159; 6-Oxo-1,4,5,6-tetrahydronicotinate cpd:C04226; 6-Hydroxynicotinic acid cpd:C01020; 2,6-Dihydroxypyridine cpd:C03056; 2,6-Dihydroxypseudooxynicotine cpd:C15986; 6-Hydroxypseudooxynicotine cpd:C01297; (S)-6-Hydro…
Phenylalanine metabolism	45	1	0.41224	0.88614	1	1	0.03525	2-Phenylacetamide cpd:C02505	4-Hydroxy-2-oxopentanoate cpd:C03589; L-Phenylalanine cpd:C00079; Phenylacetaldehyde cpd:C00601; Phenylacetic acid cpd:C07086; Phenylacetyl-CoA cpd:C00582; 2-Hydroxy-2,4-pentadienoate cpd:C00596; 2-Hydroxy-6-oxonona-2,4-diene-1,9-dioate cpd:C04479; 2-Hydroxy-6-ketononatrienedioate cpd:C12624; 3-(2,3-Dihydroxyphenyl)propanoate cpd:C04044; trans-2,3-Dihydroxycinnamate cpd:C12623; m-Coumaric acid cp…
Lysine degradation	47	1	0.4261	0.85308	1	1	0.14675	L-Lysine cpd:C00047	D-Lysine cpd:C00739; 2,5-Diaminohexanoate cpd:C05161; L-Lysine cpd:C00047; delta1-Piperideine-2-carboxylate cpd:C04092; Saccharopine cpd:C00449; 4-Trimethylammoniobutanoic acid cpd:C01181; 4-Trimethylammoniobutanal cpd:C01149; N6,N6,N6-Trimethyl-L-lysine cpd:C03793; Protein N6,N6,N6-trimethyl-L-lysine cpd:C05546; Protein N6-methyl-L-lysine cpd:C05544; Protein lysine cpd:C02188; 5-Hydroxylysine cp…
Tryptophan metabolism	79	1	0.60928	0.49547	1	1	0	Kynurenic acid cpd:C01717	L-Tryptophan cpd:C00078; Indoleacrylic acid cpd:C00331; 5-Hydroxy-L-tryptophan cpd:C00643; Melatonin cpd:C01598; N-Acetylserotonin cpd:C00978; Serotonin cpd:C00780; 5-Hydroxyindoleacetic acid cpd:C05635; 5-Hydroxykynurenamine cpd:C05638; 5-Hydroxykynurenine cpd:C05651; Indole cpd:C00463; N-Acetylindoxyl cpd:C02298; L-Formylkynurenine cpd:C02700; 2,3-Dihydroxyindole cpd:C02775; 2-Aminobenzoic acid…
