## Supplemental Tables and Figures for "Host-microbe interactions mediate doramectin-promoted metabolic reprogramming of CD8^+^ T-cells and amplify antitumor immunity": Table S6.xlsx

### Sheet: 200A-VA
Table S6: List of pathways chaged between the 200 A group vs V A control group
Pathway	Total	Hits	Raw p	-ln(p)	Holm adjust	FDR	Impact	Hits Cpd	Total Cpd
Purine metabolism	92	2	0.034823	3.3575	1	1	0.03521	Deoxyadenosine monophosphate cpd:C00360; 5-Aminoimidazole ribonucleotide cpd:C03373	Guanosine diphosphate cpd:C00035; Xanthine cpd:C00385; Ureidoglycine cpd:C02091; Allantoic acid cpd:C00499; (S)-Ureidoglycolic acid cpd:C00603; Carbamoylphosphate cpd:C00169; D-Ribulose 5-phosphate cpd:C00117; Phosphoribosyl pyrophosphate cpd:C00119; L-Glutamine cpd:C00064; 5-Phosphoribosylamine cpd:C03090; Glycineamideribotide cpd:C03838; Phosphoribosylformylglycineamidine cpd:C04640; AICAR cpd:…
Ether lipid metabolism	23	1	0.07404	2.6032	1	1	0	Glycerophosphocholine cpd:C00670	1-Alkyl-sn-glycerol cpd:C02773; Dihydroxyacetone Phosphate Acyl Ester cpd:C03372; 2-Acetyl-1-alkyl-sn-glycero-3-phosphocholine cpd:C04598; 1-Alkyl-2-acetyl-sn-glycerol cpd:C03820; 1-Alkyl-2-acylglycerophosphoethanolamine cpd:C04475; 1-Alkyl-2-acylglycerol cpd:C03201; 1-(1-Alkenyl)-sn-glycero-3-phosphoethanolamine cpd:C04635; O-1-Alk-1-enyl-2-acyl-sn-glycero-3-phosphoethanolamine cpd:C04756; 2-Acy…
Thiamine metabolism	24	1	0.077147	2.562	1	1	0	5-Aminoimidazole ribonucleotide cpd:C03373	L-Tyrosine cpd:C00082; Iminoglycine cpd:C15809; C15815 cpd:C15815; 1-Deoxy-D-xylulose 5-phosphate cpd:C11437; Glycine cpd:C00037; C15814 cpd:C15814; [Enzyme]-S-sulfanylcysteine cpd:C15812; C15813 cpd:C15813; [Enzyme]-cysteine cpd:C15811; L-Cysteine cpd:C00097; C15810 cpd:C15810; 5-Aminoimidazole ribonucleotide cpd:C03373; Thiamine cpd:C00378; Thiamine monophosphate cpd:C01081; Thiamin triphosphat…
Glycerophospholipid metabolism	39	1	0.12267	2.0982	1	1	0.00985	Glycerophosphocholine cpd:C00670	Phosphatidylethanolamine cpd:C00350; Phosphatidylcholine cpd:C00157; Glycerol 3-phosphate cpd:C00093; Triethanolamine cpd:C06771; Diethanolamine cpd:C06772; Dihydroxyacetone phosphate cpd:C00111; CDP-diacylglycerol cpd:C00269; 2-Acyl-sn-glycerol 3-phosphate cpd:C03974; Acyl-CoA cpd:C00040; 2-Acyl-sn-glycero-3-phosphocholine cpd:C04233; LysoPC(18:1(9Z)) cpd:C04230; 1,2-Diacyl-sn-glycerol cpd:C0064…
Pyrimidine metabolism	60	1	0.1831	1.6977	1	1	0.04344	Cytidine monophosphate cpd:C00055	Uridine 5'-diphosphate cpd:C00015; Thioredoxin cpd:C00342; 3-Oxo-3-ureidopropanoate cpd:C15607; Uridine 5'-monophosphate cpd:C00105; dCTP cpd:C00458; dUMP cpd:C00365; L-Glutamine cpd:C00064; Carbamoylphosphate cpd:C00169; 4,5-Dihydroorotic acid cpd:C00337; Orotidylic acid cpd:C01103; RNA cpd:C00046; Uridine triphosphate cpd:C00075; Cytidine triphosphate cpd:C00063; Uridine cpd:C00299; Dihydrourac…
